# Morphological and Phylogenetic Resolution of *Diplodia corticola* and *D. quercivora*, Emerging Canker Pathogens of Oak (*Quercus* spp.), in the United States

**DOI:** 10.1101/2020.05.08.084111

**Authors:** Savannah L. Ferreira, Cameron M. Stauder, Danielle K.H. Martin, Matt T. Kasson

## Abstract

In Mediterranean Europe and the United States, oak species (*Quercus* spp.) have been in various states of decline for the past several decades. Several insect pests and pathogens contribute to this decline to varying degrees including *Phytophthora cinnamomi, Armillaria* spp., various insect defoliators, and additionally in the U.S., the oak wilt pathogen, *Bretziella fagacearum*. More recently, two emerging canker pathogens, *Diplodia corticola* (*Dc*) and *Diplodia quercivora* (*Dq*) have been implicated in causing dieback and mortality of oak species in Europe and in several regions in the United States. In 2019, a fungal survey was conducted in the Mid-Atlantic region of the Eastern U.S., including Maryland, Pennsylvania, Virginia, and West Virginia to determine the range and impact of *Dc* and *Dq* on forest health within the U.S. A total of 563 oak trees between red and white oak family members were evaluated across 33 forests spanning 18 counties. A total of 32 *Diplodia* isolates encompassing three *Diplodia* spp. were recovered from 5,335 total plugs collected from the 13 of 18 sampled counties. Recovered *Diplodia* species included *Dc, Dq*, and *D. sapinea* (*Ds*), as well as *Botryosphaeria dothidea* (*Bd*), a closely related canker pathogen in the *Botryosphaeriaceae*. Both *Dc* and *Ds* were recovered from red and white oak family members, whereas *Dq* was exclusive to white oak family members and *Bd* to red oak family members. Of these species, *Dc* was most frequently isolated followed by *Dq, Ds*, and *Bd*. Overall, mortality was relatively low across all sampled counties, indicating that these fungi, at the levels that were detected, are not widely inciting oak decline across the region, but more likely are acting opportunistically when the environment is conducive for disease. In an attempt to better understand the relationships among *Dc* and potentially their geographic origin(s), a multi-gene phylogenetic study and corresponding morphological study were conducted. A total of 49 *Diplodia* isolates from Spain, France, Italy, and the U.S. were assessed. Across all isolates and geographic regions, *Dc* formed a strongly supported monophyletic clade sister to *Dq* and included two strongly supported subclades, one that included isolates from Spain and California and a second that included isolates from Italy, Maryland, and West Virginia. Both subclades also exhibited overlapping spore measurements. These results support *Dc* as a cosmopolitan pathogen, native to both Europe and the U.S. with the possibility of secondary introductions.
