## Supplemental Tables for "Morphological and Phylogenetic Resolution of *Diplodia corticola* and *D. quercivora*, Emerging Canker Pathogens of Oak (*Quercus* spp.), in the United States"

### Sheet: Table S1
Supplemental Table 1: Forests and location of recovered Diplodia spp.
State	County	Mortalityz	Forests Sampled
MD	Worcester	< 1 %	Pocomoke State Forest
MD	Howard	< 2.5%	Patapsco Valley State Park
			Middle Patuxent Environmental Area
MD	Garrett	< 5%	Garrett State Forest
			Deep Creek Lake State Park
MD	Fredrick	< 17.4%	Gambrill State Park
			South Mountain State Park
PA	Monroe	< 1%	Big Pocono State Park
			State Game Lands #38
PA	Bucks	< 2.5%	Tyler State Park
			Nockamixon State Park
PA	Perry	< 5%	Tuscarora State Forest
			Little Buffalo State Park
PA	Juniata	< 17.4%	State Game Land #215
			Tuscarora State Forest
VA	Appomattox	< 1%	Appomattox-Buckingham State Forest
			Featherfin Wildlife Management Area
VA	Rockbridge	< 2.5%	Glenn Maury Park
			Goshen Wildlife Management Area
VA	Henrico	< 5%	Four Mile Creek Park
			Deep Bottom Park
VA	Prince William	< 17.4%	Merrimac Farm Wildlife Management Area
			Conway Robinson State Forest
WV	Randolph	< 1%	Monongahela National Forest
			Kumbrabow State Forest
WV	Braxton	< 2.5%	Burnsville Lake Wildlife Management Area
			Elk River Wildlife Management Area
WV	Wayne	< 5%	East Lynn Wildlife Management Area
			Beech Fork Lake Wildlife Management Area
WV	Barbour	< 17.4%	Teter Creek Lake Wildlife Management Area
			Audra State Park
z Mortality based on USDA Forest Service Forest Inventory and Analysis (FIA) data

### Sheet: Table S2
Supplemental Table 2: Forests locations and host data for recovered Diplodia spp. All isolates were subjected to morphological analysis.
State	Site	Isolate ID	Hostv	Crown Classw	Dieback Categoryx	Symptom Classy	Tissue Typez	Diplodia sp.	GenBank Accession Numbers
									ITS	EF-1α	LSU
MD	Deep Creek Lake State Park	DC23C	RO	CD	1	4	S	Dc	TBD	TBD	TBD
MD	Deep Creek Lake State Park	DC23H	RO	CD	1	4	S	Dc	TBD	TBD	TBD
MD	Gambrill State Park	GM47D	CO	CD	1	0	A	Dq	TBD	TBD	TBD
MD	Garrett State Forest	GT511E	RO	D	2	2	S	Dc	TBD	TBD	TBD
MD	Garrett State Forest	GT53H	RO	CD	2	0	A	Dc	TBD	TBD	TBD
MD	Patapsco Valley State Park	PR1119H	CO	NA	5	4	S	Dq	TBD	TBD	TBD
MD	Patapsco Valley State Park	PR111A	CO	CD	1	0	A	Dq	TBD	TBD	TBD
MD	Patapsco Valley State Park	PR115F	CO	CD	1	0	A	Dq	TBD	TBD	TBD
PA	Little Buffalo State Park	LB54B	CO	CD	1	0	A	Ds	TBD	TBD	TBD
PA	Nockamixon State Park	N11GR	PO	D	1	1	A	Dc	TBD	TBD	TBD
PA	Nockamixon State Park	N11GS	PO	D	1	1	S	Dc	TBD	TBD	TBD
PA	Nockamixon State Park	N17D	PO	CD	1	1	S	Dc	TBD	TBD	TBD
PA	Nockamixon State Park	N1811H	PO	CD	1	1	A	Dc	TBD	TBD	TBD
PA	Nockamixon State Park	N196F	PO	CD	1	4	A	Dc	TBD	TBD	TBD
PA	Tuscarora State Forest	TP2412B	RO	I	1	1	S	Dc	TBD	TBD	TBD
PA	Tyler State Park	T175A	RO	D	1	1	A	Ds	TBD	TBD	TBD
PA	Tyler State Park	T511F	RO	D	1	0	A	Dc	TBD	TBD	TBD
PA	Nockamixon State Park	N11E	PO	D	1	1	A	Dc	TBD	TBD	TBD
VA	Appomattox-Buckingham State Forest	AB71E	RO	O	5	1	A	Dc	TBD	TBD	TBD
VA	Conway Robinson State Forest	CR28B	RO	O	1	1	S	Dc	-	-	-
VA	Conway Robinson State Forest	CR28G	RO	O	1	1	S	Dc	TBD	TBD	TBD
VA	Four Mile Creek Park	FM1010D	TO	CD	1	0	A	Dc	TBD	TBD	TBD
VA	Glenn Maury Park	GMB1714C	TO	CD	2	1	A	Dc	TBD	TBD	TBD
VA	Glenn Maury Park	GMB262C	RO	CD	2	1	S	Dc	TBD	TBD	TBD
WV	Audra State Park	A1011E	CO	I	4	0	A	Dc	TBD	TBD	TBD
WV	Audra State Park	A1016C	WO	D	2	1	A	Dc	TBD	TBD	TBD
WV	Beech Fork Lake Wildlife Management Area	BF1612C	RO	I	5	4	S	Bd	TBD	TBD	TBD
WV	Beech Fork Lake Wildlife Management Area	BF1612E	RO	I	5	4	S	Bd	TBD	TBD	TBD
WV	Burnsville Lake Wildlife Management Area	B55E	WO	D	2	0	A	Ds	TBD	TBD	TBD
WV	East Lynn Wildlife Management Area	EL211A	CO	CD	1	1	A	Dq	TBD	TBD	TBD
WV	Elk River Wildlife Management Area	ER2314A	CO	CD	1	2	A	Dq	TBD	TBD	TBD
WV	Kumbrabow State Forest	KSF55A	WO	I	1	1	S	Dc	TBD	TBD	TBD
v Host: CO, chestnut oak; PO, pin oak; RO, red oak; TO, turkey oak; and WO, white oak.
w Crown class: D, dominant; CD, co-dominant; I, intermediate; O, overtopped; NA, dead overstory tree
x Dieback category: 1, 0-24% dieback; 2, 25-49% dieback; 3, 50-74% dieback; 4, 75-99% dieback; and 5, 100% dieback (dead)
y Symptom class: 0, no outward symptoms; 1, 1-3 visible cankers; 2, 4-6 visible cankers; 3, 7-9 visible cankers; 4, > 9 visible cankers; and NA=, not applicable tree dead.
z Dc, D. corticola; Dq, D. quercivora; Dm, D. mutila, Bf, Botryosphaeria fusispora (outgroup)
